# SUBATOMIC: a SUbgraph BAsed mulTi-OMIcs Clustering framework to analyze integrated multi-edge networks

**DOI:** 10.1101/2022.06.01.494279

**Authors:** Jens Uwe Loers, Vanessa Vermeirssen

## Abstract

Representing the complex interplay between different types of biomolecules across different omics layers in multi-omics networks bears great potential to gain a deep mechanistic understanding of gene regulation and disease. However, multi-omics networks easily grow into giant hairball structures that hamper biological interpretation. Module detection methods can decompose these networks into smaller interpretable modules. However, these methods are not adapted to deal with multi-omics data nor consider topological features. When deriving very large modules or ignoring the broader network context, interpretability remains limited. To address these issues, we developed a subgraph based multi-omics clustering framework (SUBATOMIC), which infers small and interpretable modules with a specific topology while keeping track of connections to other modules and regulators.

SUBATOMIC groups specific molecular interactions in composite network subgraphs of two and three nodes and clusters them into topological modules. These are functionally annotated, visualized and overlaid with expression profiles to go from static to dynamic modules. To preserve the larger network context, SUBATOMIC investigates statistically the connections in between modules as well as between modules and regulators such as miRNAs and transcription factors. We applied SUBATOMIC to analyze a composite *Homo sapiens* network containing transcription factor-target gene, miRNA-target gene, protein-protein, homologous and co-functional interactions from different databases. We derived and annotated 5586 modules with diverse topological, functional and regulatory properties. We created novel functional hypotheses for unannotated genes. Furthermore, we integrated modules with condition specific expression data to study the influence of hypoxia in three cancer cell lines. We developed two prioritization strategies to identify the most relevant modules in specific biological contexts: one considering GO term enrichments and one calculating an activity score reflecting the degree of differential expression. Both strategies yielded modules specifically reacting to low oxygen levels.

In conclusion, we developed the SUBATOMIC framework that generates interpretable modules from multi-omics networks and applied it to hypoxia in cancer. SUBATOMIC can infer and contextualize modules, explore condition or disease specific modules, identify regulators and functionally related modules, and derive novel gene functions for uncharacterized genes. The software is available at https://github.com/CBIGR/SUBATOMIC.
