## Additional file 5 for "SUBATOMIC: a SUbgraph BAsed mulTi-OMIcs Clustering framework to analyze integrated multi-edge networks"

### Sheet: Abbreviation_Gene_Names
Additional file 5
Abbreviation	Full gene name
PROSER1	proline and serine-rich protein 1
CNBD1	cyclic nucleotide-binding domain-containing protein 1
LEKR1	leucine, glutamate and lysine rich 1
RIIAD1	RIIa domain-containing protein 1
ERICH6B	glutamate-rich protein 6B
CNGA	cyclic nucleotide gated channel
CPD	carboxypeptidase D
SUCLG2	succinate--CoA ligase
3AKAP3	a-kinase anchor protein
AR	androgen receptor
HIF1A	hypoxia inducible factor 1 subunit alpha
HIF	hypoxia inducible factor
EPAS1	endothelial PAS domain protein 1
PLOD 1	procollagen-lysine,2-oxoglutarate 5-dioxygenase 1
PLOD 2	procollagen-lysine,2-oxoglutarate 5-dioxygenase 2
EGLN3	prolyl hydroxylase
P4HA1	prolyl 4-hydroxylase subunit alpha 1
P4HA1	prolyl 4-hydroxylase subunit alpha 2
BNIPL3	BCL2 Interacting Protein 3 Like gene
FOXO3	forkhead box O3a
RORA	retinoic acid receptor-related orphan receptor
BBC3	bcl-2-binding component 3
BAX	apoptosis regulator
PPARG	peroxisome proliferator-activated receptor G
PPARA	peroxisome proliferator-activated receptor A
PPARD	peroxisome proliferator-activated receptor D
CPT1A	carnitine palmitoyltransferase 1A
CPT1B	carnitine palmitoyltransferase 1B
MYC	MYC Proto-Oncogene
HK2	Hexokinase 2
P4HB	prolyl 4-hydroxylase beta polypeptide
STAT1	signal transducer and activator of transcription 1
SPAG4	the sperm associated antigen 4
KLF4	krüppel-like factor 4
PFKFB3	6-Phosphofructo-2-Kinase/Fructose-2,6-Biphosphatase 3
FN1	fibronectin 1
SP1	specificity protein 1
